# An angiosperm *NLR* atlas reveals that *NLR* gene reduction is associated with ecological specialization and signal transduction component deletion

**DOI:** 10.1101/2021.02.10.430603

**Authors:** Yang Liu, Zhen Zeng, Qian Li, Xing-Mei Jiang, Zhen Jiang, Ji-Hong Tang, Yan-Mei Zhang, Dijun Chen, Qiang Wang, Jian-Qun Chen, Zhu-Qing Shao

**Affiliations:** State Key Laboratory of Pharmaceutical Biotechnology, School of Life Sciences, Nanjing University, Nanjing, 210023, China; Jiangsu Key Laboratory for the Research and Utilization of Plant Resources, Institute of Botany, Jiangsu Province and Chinese Academy of Sciences, Nanjing, 210014, China

**Keywords:** *NLR* genes, plant disease resistance, *EDS1* gene family, gene family evolution, angiosperms

## Abstract

Nucleotide-binding site-leucine-rich repeat receptor (*NLR*) genes comprise the largest family of plant disease resistance genes. *NLR* genes are phylogenetically divided into the *TNL, CNL,* and *RNL* subclasses. *NLR* copy numbers and subclass composition vary tremendously across angiosperm genomes. However, the evolutionary associations between genomic *NLR* content and plant lifestyle, or between *NLR* content and signal transduction components, are poorly characterized due to limited genome availability. Here, we established an <u>an</u>giosperm *<u>N</u>LR* <u>a</u>tlas (ANNA, http://compbio.nju.edu.cn/app/ANNA/), which includes *NLR* genes from over 300 angiosperm genomes. Using ANNA, we revealed that *NLR* copy numbers differ up to 66-fold among closely related species due to rapid gene loss and gain. Interestingly, *NLR* contraction was associated with adaptations to aquatic, parasitic, and carnivorous lifestyles. The convergent *NLR* reduction in aquatic plants resembles the long-term evolutionary silence of *NLR* genes in green algae before the colonization of land. A co-evolutionary pattern between *NLR* subclasses and plant immune-pathway components was also identified, suggesting that immune pathway deficiencies may drive *TNL* loss. Finally, we recovered a conserved *TNL* lineage that may function independently of the RNL pathway. Our findings provide new insights into the evolution of *NLR* genes in the context of plant lifestyles and genome content variation.
