## Supplemental Table S1 for "An angiosperm *NLR* atlas reveals that *NLR* gene reduction is associated with ecological specialization and signal transduction component deletion"

### Sheet: Sheet1
Table S1. Genomes used in this study.
Angiosperms_Species	Database Link	Life style
Amborella_trichopoda	https://genome.jgi.doe.gov/portal/pages/dynamicOrganismDownload.jsf?organism=Atrichopoda	Terrestrial plant
Nymphaea_colorata	https://bigd.big.ac.cn/search/?dbId=gwh&q=Nymphaea_colorata&page=1	Aquatic plant
Nymphaea_thermarum	https://ftp.ncbi.nlm.nih.gov/genomes/all/GCA/011/799/765/GCA_011799765.1_ASM1179976v1/	Aquatic plant
Euryale_ferox	https://genomevolution.org/CoGe/GenomeInfo.pl?gid=56574	Aquatic plant
Piper_nigrum	http://cotton.hzau.edu.cn/EN/download.php	Terrestrial plant
Liriodendron_chinense	https://hardwoodgenomics.org/Genome-assembly/2630420	Terrestrial plant
Chimonanthus_salicifolius	http://xhhuanglab.cn/data/Chimonanthus_salicifolius.html	Terrestrial plant
Cinnamomum_kanehirae	https://www.ncbi.nlm.nih.gov/assembly/GCA_003546025.1/	Terrestrial plant
Persea_americana	https://genomevolution.org/coge/SearchResults.pl?s=29302&p=genome	Terrestrial plant
Spirodela_polyrhiza	https://genome.jgi.doe.gov/portal/pages/dynamicOrganismDownload.jsf?organism=Spolyrhiza	Aquatic plant
Lemna_minor	https://genomevolution.org/coge/SearchResults.pl?s=27408&p=genome	Aquatic plant
Zostera_marina	https://genome.jgi.doe.gov/portal/pages/dynamicOrganismDownload.jsf?organism=Zmarina	Aquatic plant
Zostera_muelleri	https://research-repository.uwa.edu.au/en/datasets/zostera-muelleri-seagrass-genome-data	Aquatic plant
Aegilops_tauschii	http://gigadb.org/search/new?keyword=Aegilops+tauschii	Terrestrial plant
Brachypodium_distachyon	https://genome.jgi.doe.gov/portal/pages/dynamicOrganismDownload.jsf?organism=Bdistachyon	Terrestrial plant
Hordeum_vulgare	https://genome.jgi.doe.gov/portal/pages/dynamicOrganismDownload.jsf?organism=Hvulgare	Terrestrial plant
Oryza_sativa	https://genome.jgi.doe.gov/portal/pages/dynamicOrganismDownload.jsf?organism=Osativa	Terrestrial plant
Oryza_nivara	ftp://ftp.ensemblgenomes.org/pub/plants/release-46/	Terrestrial plant
Oryza_glaberrima	http://plants.ensembl.org/info/website/ftp/index.html	Terrestrial plant
Oryza_brachyantha	http://plants.ensembl.org/info/website/ftp/index.html	Terrestrial plant
Oryza_barthii	http://plants.ensembl.org/info/website/ftp/index.html	Terrestrial plant
Oryza_glumipatula	http://plants.ensembl.org/info/website/ftp/index.html	Terrestrial plant
Oryza_meridionalis	http://plants.ensembl.org/info/website/ftp/index.html	Terrestrial plant
Oryza_longistaminata	http://plants.ensembl.org/info/website/ftp/index.html	Terrestrial plant
Oryza_punctata	http://plants.ensembl.org/info/website/ftp/index.html	Terrestrial plant
Oryza_rufipogon	ftp://download.big.ac.cn/gwh/Plants/Oryza_rufipogon_R1_GWHACCP00000000/	Terrestrial plant
Oryza_granulata	ftp://download.big.ac.cn/gwh/Plants/Oryza_granulata_OGRA_GWHAAKB00000000/	Terrestrial plant
Leersia_perrieri	http://plants.ensembl.org/info/website/ftp/index.html	Terrestrial plant
Phyllostachys_edulis	http://gigadb.org/dataset/view/id/100498/File_page/8	Terrestrial plant
Olyra_latifolia	http://www.genobank.org/bamboo	Terrestrial plant
Raddia_guianensis	http://www.genobank.org/bamboo	Terrestrial plant
Guadua_angustifolia	http://www.genobank.org/bamboo	Terrestrial plant
Bonia_amplexicaulis	http://www.genobank.org/bamboo	Terrestrial plant
Triticum_aestivum	https://genome.jgi.doe.gov/portal/pages/dynamicOrganismDownload.jsf?organism=Taestivum	Terrestrial plant
Triticum_urartu	http://plants.ensembl.org/info/website/ftp/index.html	Terrestrial plant
Triticum_turgidum	http://plants.ensembl.org/info/website/ftp/index.html	Terrestrial plant
Lolium_perenne	http://185.45.23.197:5080/ryegrassdata/	Terrestrial plant
Eragrostis_tef	http://plants.ensembl.org/info/website/ftp/index.html	Terrestrial plant
Eragrostis_curvula	https://plantgarden.jp/en/list/t38414/genome/t38414.G001	Terrestrial plant
Panicum_miliaceum	ftp://download.big.ac.cn/gwh/Plants/Panicum_miliaceum_Longmi4_V1_GWHAAEZ00000000/	Terrestrial plant
Puccinellia_tenuiflora	http://xhhuanglab.cn/data/alkaligrass.html	Terrestrial plant
Setaria_italica	https://genome.jgi.doe.gov/portal/pages/dynamicOrganismDownload.jsf?organism=Sitalica	Terrestrial plant
Sorghum_bicolor	https://genome.jgi.doe.gov/portal/pages/dynamicOrganismDownload.jsf?organism=SbicolorRio	Terrestrial plant
Saccharum_spp_R570	https://sugarcane-genome.cirad.fr/content/download	Terrestrial plant
Saccharum_spontaneum	http://www.life.illinois.edu/ming/downloads/Spontaneum_genome/	Terrestrial plant
Oropetium_thomaeum	https://genome.jgi.doe.gov/portal/pages/dynamicOrganismDownload.jsf?organism=Othomaeum	Terrestrial plant
Zea_mays	https://genome.jgi.doe.gov/portal/pages/dynamicOrganismDownload.jsf?organism=ZmaysPH207	Terrestrial plant
Zoysia_japonica	ftp://ftp.kazusa.or.jp/pub/zoysia/	Terrestrial plant
Zoysia_matrella	ftp://ftp.kazusa.or.jp/pub/zoysia/	Terrestrial plant
Zoysia_pacifica	ftp://ftp.kazusa.or.jp/pub/zoysia/	Terrestrial plant
Dichanthelium_oligosanthes	https://genomevolution.org/CoGe/SearchResults.pl?s=Dichanthelium%20oligosanthes&p=genome	Terrestrial plant
Cenchrus_americanus	https://plantgarden.jp/en/list/t4543/genome/t4543.G001	Terrestrial plant
Echinochloa_crus_galli	http://ibi.zju.edu.cn/RiceWeedomes/Echinochloa/	Terrestrial plant
Ananas_comosus	https://genome.jgi.doe.gov/portal/pages/dynamicOrganismDownload.jsf?organism=Acomosus	Terrestrial plant
Ananas_bracteatus	ftp://download.big.ac.cn/gwh/Plants/	Terrestrial plant
Elaeis_guineensis	http://genomsawit.mpob.gov.my/index.php?track=30&nu=1&info=1	Terrestrial plant
Phoenix_dactylifera	https://genomevolution.org/CoGe/SearchResults.pl?s=Phoenix%20dactylifera&p=genome	Terrestrial plant
Cocos_nucifera	http://gigadb.org/dataset/view/id/100347/File_page/3	Terrestrial plant
Daemonorops_jenkinsiana	http://gigadb.org/search/new?keyword=Daemonorops+jenkinsiana	Terrestrial plant
Calamus_simplicifolius	http://gigadb.org/dataset/101052	Terrestrial plant
Musa_acuminata	https://genome.jgi.doe.gov/portal/pages/dynamicOrganismDownload.jsf?organism=Macuminata	Terrestrial plant
Musa_balbisiana	https://banana-genome-hub.southgreen.fr/organism/Musa/balbisiana	Terrestrial plant
Musa_itinerans	https://banana-genome-hub.southgreen.fr/organism/Musa/Itinerans	Terrestrial plant
Musa_schizocarpa	https://banana-genome-hub.southgreen.fr/organism/Musa/schizocarpa	Terrestrial plant
Ensete_ventricosum	https://ftp.ncbi.nlm.nih.gov/genomes/all/GCA/000/818/735/GCA_000818735.3_Bedadeti_annotated/	Terrestrial plant
Phalaenopsis_equestris	ftp://ftp.genomics.org.cn/from_BGISZ/20130120/	Terrestrial plant
Phalaenopsis_aphrodite	http://orchidstra2.abrc.sinica.edu.tw/orchidstra2/padownload.php	Terrestrial plant
Dendrobium_catenatum	https://www.ncbi.nlm.nih.gov/assembly/GCA_001605985.2	Terrestrial plant
Apostasia_shenzhenica	https://www.ncbi.nlm.nih.gov/assembly/GCA_002786265.1	Terrestrial plant
Gastrodia_elata	ftp://download.big.ac.cn/gwh/Plants/	Terrestrial plant
Asparagus_officinalis	https://genome.jgi.doe.gov/portal/pages/dynamicOrganismDownload.jsf?organism=Aofficinalis	Terrestrial plant
Asparagus_setaceus	https://datadryad.org/stash/dataset/doi:10.5061/dryad.1c59zw3rm	Terrestrial plant
Dioscorea_rotundata	http://plants.ensembl.org/info/website/ftp/index.html	Terrestrial plant
Trichopus_zeylanicus	https://genomevolution.org/coge/GenomeInfo.pl?gid=54631	Terrestrial plant
Nelumbo_nucifera	https://genomevolution.org/CoGe/SearchResults.pl?s=Nelumbo%20nucifera&p=genome	Aquatic plant
Macadamia_integrifolia	https://www.hardwoodgenomics.org/Genome-assembly/2702059?tripal_pane=group_downloads	Terrestrial plant
Aquilegia_coerulea	https://genome.jgi.doe.gov/portal/pages/dynamicOrganismDownload.jsf?organism=Acoerulea	Terrestrial plant
Macleaya_cordata	https://www.ncbi.nlm.nih.gov/assembly/GCA_002174775.1/	Terrestrial plant
Eschscholzia_californica	https://www.ncbi.nlm.nih.gov/assembly/GCA_002897215.1	Terrestrial plant
Papaver_somniferum	ftp://download.big.ac.cn/gwh/Plants/Papaver_somniferum_Opium_poppy_(HN1)_GWHAAFE00000000/	Terrestrial plant
Kingdonia_uniflora	https://ftp.ncbi.nlm.nih.gov/genomes/all/GCA/014/058/105/GCA_014058105.1_ASM1405810v1/	Terrestrial plant
Beta_vulgaris	http://bvseq.molgen.mpg.de/index.shtml	Terrestrial plant
Beta_patula	https://www.ncbi.nlm.nih.gov/assembly/GCA_005862465.1	Terrestrial plant
Amaranthus_hypochondriacus	https://genome.jgi.doe.gov	Terrestrial plant
Chenopodium_quinoa	https://genome.jgi.doe.gov	Terrestrial plant
Chenopodium_pallidicaule	https://genomevolution.org/coge/SearchResults.pl?s=53872&p=genome	Terrestrial plant
Spinacia_oleracea	http://www.spinachbase.org/cgi-bin/spinach/index.cgi	Terrestrial plant
Suaeda_aralocaspica	http://gigadb.org/dataset/view/id/100646/File_page/2	Terrestrial plant
Simmondsia_chinensis	https://bigd.big.ac.cn/search?dbId=gwh&q=GWHAASQ00000000	Terrestrial plant
Fagopyrum_esculentum	ftp://ftp.kazusa.or.jp/pub/buckwheat/	Terrestrial plant
Fagopyrum_tataricum	http://mbkbase.org/Pinku1/	Terrestrial plant
Dianthus_caryophyllus	http://carnation.kazusa.or.jp/	Terrestrial plant
Carnegiea_gigantea	https://www.ncbi.nlm.nih.gov/assembly/GCA_002740515.1/	Terrestrial plant
Malania_oleifera	http://gigadb.org/dataset/100549	Terrestrial plant
Actinidia_chinensis	http://bioinfo.bti.cornell.edu/cgi-bin/kiwi/download.cgi	Terrestrial plant
Actinidia_eriantha	http://gigadb.org/dataset/100568	Terrestrial plant
Rhododendron_delavayi	http://gigadb.org/dataset/100331	Terrestrial plant
Rhododendron_williamsianum	https://genomevolution.org/CoGe/SearchResults.pl?s=Rhododendron%20williamsianum&p=genome	Terrestrial plant
Primula_veris	https://www.datadryad.org/resource/doi:10.5061/dryad.2s200	Terrestrial plant
Diospyros_oleifera	http://gigadb.org/dataset/100687	Terrestrial plant
Diospyros_lotus	ftp://ftp.kazusa.or.jp/pub/persimmon/	Terrestrial plant
Camellia_sinensis	http://www.plantkingdomgdb.com/tea_tree/	Terrestrial plant
Camptotheca_acuminata	http://www.medicinalplantgenomics.msu.edu/	Terrestrial plant
Nyssa_sinensis	https://genomevolution.org/coge/SearchResults.pl?s=Nyssa%20sinensis&p=genome	Terrestrial plant
Genlisea_aurea	https://genomevolution.org/CoGe/SearchResults.pl?s=Genlisea%20aurea&p=genome	Aquatic plant (Carnivorous plant)
Utricularia_gibba	https://genomevolution.org/coge/GenomeInfo.pl?gid=29027	Aquatic plant (Carnivorous plant)
Utricularia_reniformis	https://zenodo.org/record/3268745#.XpG5yT--uM8	Terrestrial plant (Carnivorous plant)
Striga_asiatica	https://datadryad.org/stash/dataset/doi:10.5061/dryad.53t3574	Terrestrial plant (Parasitic plant)
Mimulus_guttatus	https://genome.jgi.doe.gov	Terrestrial plant
Sesamum_indicum	http://www.ocri-genomics.org/Sinbase/login.htm	Terrestrial plant
Olea_europaea	https://genome.jgi.doe.gov	Terrestrial plant
Boea_hygrometrica	https://www.ncbi.nlm.nih.gov/	Terrestrial plant
Handroanthus_impetiginosus	http://gigadb.org/dataset/100379	Terrestrial plant
Antirrhinum_majus	http://bioinfo.sibs.ac.cn/Am/download_v3.php	Terrestrial plant
Salvia_miltiorrhiza	http://www.ndctcm.org/shujukujieshao/2015-04-23/27.html	Terrestrial plant
Salvia_splendens	https://www.ebi.ac.uk/ena/data/view/PRJNA422035	Terrestrial plant
Tectona_grandis	http://aspera.gigadb.org/	Terrestrial plant
Capsicum_annuum	https://www.ncbi.nlm.nih.gov/nuccore/ASJV00000000.1/	Terrestrial plant
Capsicum_chinense	http://peppergenome.snu.ac.kr/download.php	Terrestrial plant
Capsicum_baccatum	http://peppergenome.snu.ac.kr/download.php	Terrestrial plant
Petunia_axillaris	ftp://ftp.solgenomics.net/genomes/Petunia_axillaris/annotation/	Terrestrial plant
Petunia_inflata	ftp://ftp.solgenomics.net/genomes/Petunia_inflata/	Terrestrial plant
Solanum_lycopersicum	https://genome.jgi.doe.gov/portal/pages/dynamicOrganismDownload.jsf?organism=Slycopersicum	Terrestrial plant
Solanum_melongena	ftp://ftp.kazusa.or.jp/pub/eggplant/	Terrestrial plant
Solanum_pennellii	https://www.plabipd.de/project_spenn/start.ep	Terrestrial plant
Solanum_tuberosum	https://genome.jgi.doe.gov/portal/pages/dynamicOrganismDownload.jsf?organism=Stuberosum	Terrestrial plant
Solanum_commersonii	https://datadryad.org/stash/dataset/doi:10.5061/dryad.gf52g00	Terrestrial plant
Solanum_chacoense	https://datadryad.org/stash/dataset/doi:10.5061/dryad.kc835	Terrestrial plant
Solanum_chilense	https://genomevolution.org/coge/SearchResults.pl?s=Solanum%20chilense&p=genome	Terrestrial plant
Ipomoea_trifida	http://sweetpotato.plantbiology.msu.edu/gt4sp_download.shtml	Terrestrial plant
Ipomoea_nil	https://ftp.ncbi.nlm.nih.gov/genomes/all/GCA/001/879/475/GCA_001879475.1_Asagao_1.1/	Terrestrial plant
Ipomoea_batatas	ftp://ftp.kazusa.or.jp/pub/sweetpotato/Mx23Hm/	Terrestrial plant
Ipomoea_triloba	https://ftp.ncbi.nlm.nih.gov/genomes/all/GCA/003/576/645/GCA_003576645.1_ASM357664v1/	Terrestrial plant
Cuscuta_campestris	https://www.plabipd.de/project_cuscuta2/start.ep	Terrestrial plant (Parasitic plant)
Cuscuta_australis	http://groups.english.kib.cas.cn/epb/dgd/Download/201711/t20171101_386248.html	Terrestrial plant (Parasitic plant)
Coffea_canephora	http://coffee-genome.org/download	Terrestrial plant
Chiococca_alba	https://datadryad.org/stash/dataset/doi:10.5061/dryad.00000000r	Terrestrial plant
Coffea_arabica	https://www.ncbi.nlm.nih.gov/assembly/GCF_003713225.1/	Terrestrial plant
Gelsemium_sempervirens	https://genomevolution.org/CoGe/SearchResults.pl?s=Gelsemium%20sempervirens&p=genome	Terrestrial plant
Catharanthus_roseus	https://datadryad.org/stash/dataset/doi:10.5061/dryad.hs593	Terrestrial plant
Calotropis_gigantea	http://medicinalplantgenomics.msu.edu/	Terrestrial plant
Eucommia_ulmoides	ftp://download.big.ac.cn/gwh/Plants/Eucommia_ulmoides_hardy_rubberv0_GWHAAAL00000000/	Terrestrial plant
Cynara_cardunculus	http://plants.ensembl.org/info/website/ftp/index.html	Terrestrial plant
Mikania_micrantha	https://www.ncbi.nlm.nih.gov/assembly/GCA_009363875.1/	Terrestrial plant
Erigeron_breviscapus	http://gigadb.org/dataset/100290	Terrestrial plant
Helianthus_annuus	https://genome.jgi.doe.gov	Terrestrial plant
Taraxacum_kok_saghyz	https://bigd.big.ac.cn/gwh/Assembly/1/show	Terrestrial plant
Chrysanthemum_nankingense	http://www.amwayabrc.com/download.htm	Terrestrial plant
Chrysanthemum_seticuspe	ftp://ftp.kazusa.or.jp/pub/mum/	Terrestrial plant
Platycodon_grandiflorus	http://platycodon.theragenetex.com/	Terrestrial plant
Lonicera_japonica	ftp://download.big.ac.cn/gwh/Plants/Lonicera_japonica_jyh_GWHAAZE00000000/	Terrestrial plant
Daucus_carota	https://genome.jgi.doe.gov	Terrestrial plant
Coriandrum_sativum	http://cgdb.bio2db.com/Download/Index	Terrestrial plant
Apium_graveolens	http://celerydb.bio2db.com/	Terrestrial plant
Panax_ginseng	http://ginseng.vicp.io:23488/index.php/index/download.html	Terrestrial plant
Rhodiola_crenulata	http://gigadb.org/dataset/100301	Terrestrial plant
Kalanchoe_fedtschenkoi	https://genome.jgi.doe.gov/portal/pages/dynamicOrganismDownload.jsf?organism=Kfedtschenkoi	Terrestrial plant
Sedum_album	https://genomevolution.org/coge/SearchResults.pl?s=Sedum%20album&p=genome	Terrestrial plant
Vitis_vinifera	https://genome.jgi.doe.gov/portal/pages/dynamicOrganismDownload.jsf?organism=Vvinifera	Terrestrial plant
Citrullus_lanatus	ftp://cucurbitgenomics.org/pub/cucurbit/genome/watermelon/97103/v2/	Terrestrial plant
Cucumis_melo	ftp://cucurbitgenomics.org/pub/cucurbit/genome/melon/v3.6.1/	Terrestrial plant
Cucumis_sativus	http://gigadb.org/dataset/view/id/100603/File_page/3	Terrestrial plant
Cucurbita_moschata	ftp://cucurbitgenomics.org/pub/cucurbit/genome/Cucurbita_moschata/v1/	Terrestrial plant
Cucurbita_maxima	ftp://cucurbitgenomics.org/pub/cucurbit/genome/Cucurbita_maxima/v1.1/	Terrestrial plant
Cucurbita_pepo	ftp://cucurbitgenomics.org/pub/cucurbit/genome/Cucurbita_pepo/	Terrestrial plant
Cucurbita_argyrosperma	ftp://cucurbitgenomics.org/pub/cucurbit/genome/Cucurbita_argyrosperma/	Terrestrial plant
Siraitia_grosvenorii	http://gigadb.org/dataset/100452	Terrestrial plant
Benincasa_hispida	ftp://download.big.ac.cn/gwh/Plants/Benincasa_hispida_ALLPATHS-LG_PBJelly_GWHAAAR00000000/	Terrestrial plant
Momordica_charantia	ftp://download.big.ac.cn/Genome/Plants/Momordica_charantia/	Terrestrial plant
Lagenaria_siceraria	ftp://cucurbitgenomics.org/pub/cucurbit/genome/Lagenaria_siceraria/	Terrestrial plant
Datisca_glomerata	http://gigadb.org/dataset/101046	Terrestrial plant
Begonia_fuchsioides	http://gigadb.org/dataset/101043	Terrestrial plant
Abrus_precatorius	https://ftp.ncbi.nlm.nih.gov/genomes/all/GCF/003/935/025/GCF_003935025.1_Abrus_2018/	Terrestrial plant
Cajanus_cajan	http://gigadb.org/dataset/100028	Terrestrial plant
Cicer_arietinum	http://gigadb.org/dataset/100076	Terrestrial plant
Cicer_reticulatum	ftp://ftp.bioinfo.wsu.edu/www.coolseasonfoodlegume.org/Cicer_reticulatum/C.reticulatum_PI489777_v1/genes/	Terrestrial plant
Glycine_max	https://genome.jgi.doe.gov/portal/pages/dynamicOrganismDownload.jsf?organism=Gmax	Terrestrial plant
Glycine_soja	https://plantgarden.jp/en/list/t3848	Terrestrial plant
Lotus_japonicus	http://kazusa.or.jp/lotus/	Terrestrial plant
Medicago_truncatula	https://genome.jgi.doe.gov/portal/pages/dynamicOrganismDownload.jsf?organism=Mtruncatula	Terrestrial plant
Phaseolus_vulgaris	ftp://ftp.ensemblgenomes.org/pub/plants/release-46/	Terrestrial plant
Pisum_sativum	ftp://ftp.bioinfo.wsu.edu/www.coolseasonfoodlegume.org/Pisum_sativum/P.sativum_Cameor_v1a/genes/	Terrestrial plant
Vigna_radiata	http://plants.ensembl.org/info/website/ftp/index.html	Terrestrial plant
Vigna_angularis	https://plantgarden.jp/en/list/t3914	Terrestrial plant
Vigna_unguiculata	https://genome.jgi.doe.gov/portal/pages/dynamicOrganismDownload.jsf?organism=Vunguiculata	Terrestrial plant
Lablab_purpureus	http://gigadb.org/dataset/101056	Terrestrial plant
Faidherbia_albida	http://gigadb.org/dataset/101054	Terrestrial plant
Lupinus_angustifolius	http://plants.ensembl.org/info/website/ftp/index.html	Terrestrial plant
Lupinus_albus	http://brassicadb.org/brad/pub/genomes/Lalbus/	Terrestrial plant
Trifolium_pratense	https://genome.jgi.doe.gov/portal/pages/dynamicOrganismDownload.jsf?organism=Tpratense	Terrestrial plant
Trifolium_subterranum	ftp://ftp.kazusa.or.jp/pub/clover/Woogenellup/	Terrestrial plant
Ammopiptanthus_nanus	http://gigadb.org/dataset/100466	Terrestrial plant
Arachis_ipaensis	https://datadryad.org/stash/dataset/doi:10.5061/dryad.hm5vs13	Terrestrial plant
Arachis_hypogaea	http://peanutgr.fafu.edu.cn/Download.php	Terrestrial plant
Arachis_monticola	http://gigadb.org/dataset/100453	Terrestrial plant
Spatholobus_suberectus	https://ftp.ncbi.nlm.nih.gov/genomes/all/GCA/004/329/165/GCA_004329165.1_ASM432916v1/	Terrestrial plant
Glycyrrhiza_uralensis	http://ngs-data-archive.psc.riken.jp/Gur-genome/download.pl	Terrestrial plant
Mimosa_pudica	http://gigadb.org/dataset/101049	Terrestrial plant
Chamaecrista_fasciculata	http://gigadb.org/dataset/101045	Terrestrial plant
Cercis_canadensis	http://gigadb.org/dataset/101044	Terrestrial plant
Nissolia_schottii	http://gigadb.org/dataset/101050	Terrestrial plant
Fragaria_vesca	https://genome.jgi.doe.gov/portal/pages/dynamicOrganismDownload.jsf?organism=Fvesca	Terrestrial plant
Fragaria_ananassa	ftp://ftp.kazusa.or.jp/pub/strawberry/	Terrestrial plant
Fragaria_nilgerrensis	ftp://download.big.ac.cn/gwh/Plants/Fragaria_nilgerrensis_The_Fragaria_nilgerrensis_genome_from_Yunnan_GWHABKC00000000/	Terrestrial plant
Potentilla_micrantha	http://gigadb.org/dataset/100407	Terrestrial plant
Eriobotrya_japonica	http://gigadb.org/dataset/100711	Terrestrial plant
Malus_domestica	https://genome.jgi.doe.gov/portal/pages/dynamicOrganismDownload.jsf?organism=Mdomestica	Terrestrial plant
Malus_baccata	http://ftp.cngb.org/pub/CNSA/CNP0000421/CNS0086617/CNA0002537/	Terrestrial plant
Prunus_avium	http://plants.ensembl.org/info/website/ftp/index.html	Terrestrial plant
Prunus_mume	https://plantgarden.jp/en/list/t102107	Terrestrial plant
Prunus_persica	https://genome.jgi.doe.gov/portal/pages/dynamicOrganismDownload.jsf?organism=Ppersica	Terrestrial plant
Cerasus_yedoensis	ftp://ftp.kazusa.or.jp/pub/cherry/Cerasus_x_yedoensis/	Terrestrial plant
Prunus_dulcis	https://www.rosaceae.org/analysis/295	Terrestrial plant
Pyrus_bretschneideri	https://ftp.ncbi.nlm.nih.gov/genomes/all/GCF/000/315/295/GCF_000315295.1_Pbr_v1.0/	Terrestrial plant
Pyrus_communis	ftp://ftp.bioinfo.wsu.edu/species/Pyrus_communis/Pcommunis_DH_genome.v2.0/genes/	Terrestrial plant
Pyrus_betuleafolia	ftp://download.big.ac.cn/gwh/Plants/Pyrus_betulifolia_Pbe-SD_GWHAAYT00000000/	Terrestrial plant
Rosa_multiflora	ftp://ftp.kazusa.or.jp/pub/rosa/	Terrestrial plant
Rosa_chinensis	ftp://download.big.ac.cn/gwh/Plants/Rosa_chinensis_var._spontanea_Rose_GWHAAAF00000000/	Terrestrial plant
Rubus_occidentalis	http://gigadb.org/dataset/100465	Terrestrial plant
Dryas_drummondii	http://gigadb.org/dataset/101047	Terrestrial plant
Morus_notabilis	https://hardwoodgenomics.org/Genome-assembly/2335717	Terrestrial plant
Artocarpus_altilis	https://bioinformatics.psb.ugent.be/orcae/aocc	Terrestrial plant
Artocarpus_heterophyllus	https://bioinformatics.psb.ugent.be/orcae/aocc	Terrestrial plant
Ficus_erecta	https://plantgarden.jp/en/list/t66383/genome/t66383.G001	Terrestrial plant
Cannabis_sativa	https://plantgarden.jp/en/list/t3483	Terrestrial plant
Ziziphus_jujuba	ftp://download.big.ac.cn/Genome/Plants/Ziziphus_jujuba/	Terrestrial plant
Cladopus_chinensis	https://bigd.big.ac.cn/gwh/Assembly/1087/show	Aquatic plant
Linum_usitatissimum	https://genome.jgi.doe.gov/portal/pages/dynamicOrganismDownload.jsf?organism=Lusitatissimum	Terrestrial plant
Kandelia_obovata	https://bigd.big.ac.cn/search/?dbId=gwh&q=GWHACBH00000000	Terrestrial plant
Populus_trichocarpa	https://genome.jgi.doe.gov/portal/pages/dynamicOrganismDownload.jsf?organism=Ptrichocarpa	Terrestrial plant
Populus_tremula	ftp://plantgenie.org/Data/PopGenIE/Populus_tremula/v1.1/	Terrestrial plant
Populus_tremuloides	ftp://plantgenie.org/Data/PopGenIE/Populus_tremuloides/	Terrestrial plant
Populus_pruinosa	http://gigadb.org/dataset/100319	Terrestrial plant
Populus_alba	ftp://download.big.ac.cn/gwh/Plants/Populus_alba_var._pyramidalis_Populus_alba_var._pyramidalis_v1_GWHAAEP00000000/	Terrestrial plant
Salix_brachista	https://bigd.big.ac.cn/gwh/Assembly/663/show	Terrestrial plant
Hevea_brasiliensis	https://hardwoodgenomics.org/organism/Hevea/brasiliensis%20?tripal_pane=group_reference_genome	Terrestrial plant
Jatropha_curcas	http://www.kazusa.or.jp/jatropha/	Terrestrial plant
Manihot_esculenta	https://genome.jgi.doe.gov/portal/pages/dynamicOrganismDownload.jsf?organism=Mesculenta	Terrestrial plant
Ricinus_communis	https://genome.jgi.doe.gov/portal/pages/dynamicOrganismDownload.jsf?organism=Rcommunis	Terrestrial plant
Vernicia_fordii	ftp://download.big.ac.cn/gwh/Plants/Vernicia_fordii_Hemsl_GWHAAEU00000000/	Terrestrial plant
Juglans_regia	https://hardwoodgenomics.org/bio_data/3641871	Terrestrial plant
Carya_cathayensis	http://gigadb.org/dataset/100571	Terrestrial plant
Carya_illinoinensis	http://gigadb.org/dataset/view/id/100571/File_page/2	Terrestrial plant
Betula_pendula	https://hardwoodgenomics.org/Genome-assembly/2986212	Terrestrial plant
Alnus_glutinosa	http://gigadb.org/dataset/101042	Terrestrial plant
Ostrya_chinensis	https://github.com/yongzhiyang2012/Two_iron_wood_genome_analysis/find/master	Terrestrial plant
Ostrya_rehderiana	https://github.com/yongzhiyang2012/Two_iron_wood_genome_analysis/find/master	Terrestrial plant
Casuarina_glauca	http://gigadb.org/dataset/101051	Terrestrial plant
Quercus_lobata	https://hardwoodgenomics.org/Genome-assembly/1963056	Terrestrial plant
Quercus_suber	https://genomevolution.org/CoGe/SearchResults.pl?s=Quercus%20suber&p=organism	Terrestrial plant
Fagus_sylvatica	https://hardwoodgenomics.org/genomes?page=1	Terrestrial plant
Castanea_mollissima	http://gigadb.org/dataset/view/id/100643	Terrestrial plant
Averrhoa_carambola	https://bigd.big.ac.cn/search/?dbId=gwh&q=GWHABKE00000000	Terrestrial plant
Cephalotus_follicularis	https://datadryad.org/stash/dataset/doi:10.5061/dryad.50tq3	Terrestrial plant (Carnivorous plant)
Carica_papaya	https://genome.jgi.doe.gov/portal/pages/dynamicOrganismDownload.jsf?organism=Cpapaya	Terrestrial plant
Arabidopsis_lyrata	https://genome.jgi.doe.gov/portal/pages/dynamicOrganismDownload.jsf?organism=Alyrata	Terrestrial plant
Arabidopsis_thaliana	https://genome.jgi.doe.gov/portal/pages/dynamicOrganismDownload.jsf?organism=Athaliana	Terrestrial plant
Boechera_retrofracta	http://public.dobzhanskycenter.ru/ad89dedc8b4674276c9b0760f29b07af/	Terrestrial plant
Brassica_juncea	http://brassicadb.org/brad/datasets/pub/Genomes/Brassica_juncea/V1.5/	Terrestrial plant
Brassica_napus	http://brassicadb.org/brad/datasets/pub/BrassicaceaeGenome/Brassica_napus/	Terrestrial plant
Brassica_oleracea	http://plants.ensembl.org/info/website/ftp/index.html	Terrestrial plant
Brassica_nigra	http://brassicadb.org/brad/datasets/pub/Genomes/Brassica_nigra/V1.1/	Terrestrial plant
Camelina_sativa	https://ftp.ncbi.nlm.nih.gov/genomes/all/GCF/000/633/955/GCF_000633955.1_Cs/	Terrestrial plant
Capsella_rubella	https://genome.jgi.doe.gov/portal/pages/dynamicOrganismDownload.jsf?organism=Crubella	Terrestrial plant
Capsella_bursa	https://www.ncbi.nlm.nih.gov/assembly/GCA_001974645.1	Terrestrial plant
Microthlaspi_erraticum	https://ftp.ncbi.nlm.nih.gov/genomes/all/GCA/902/728/155/GCA_902728155.2_Merr_genes/	Terrestrial plant
Eutrema_salsugineum	https://genome.jgi.doe.gov/portal/pages/dynamicOrganismDownload.jsf?organism=Esalsugineum	Terrestrial plant
Raphanus_sativus	http://brassicadb.org/brad/datasets/pub/Genomes/Raphanus_sativus/R.sativus_genome_V1.1/	Terrestrial plant
Raphanus_raphanistrum	https://genomevolution.org/CoGe/SearchResults.pl?s=Raphanus%20raphanistrum&p=genome	Terrestrial plant
Leavenworthia_alabamica	http://brassicadb.org/brad/datasets/pub/BrassicaceaeGenome/Leavenworthia_alabamica/	Terrestrial plant
Sisymbrium_irio	http://brassicadb.org/brad/datasets/pub/BrassicaceaeGenome/Sisymbrium_irio/	Terrestrial plant
Aethionema_arabicum	http://brassicadb.org/brad/datasets/pub/BrassicaceaeGenome/Aethionema_arabicum/	Terrestrial plant
Cardamine_hirsuta	http://chi.mpipz.mpg.de/assembly.html	Terrestrial plant
Barbarea_vulgaris	http://185.45.23.197:5080/Barbarea_data/	Terrestrial plant
Tarenaya_hassleriana	https://genomevolution.org/CoGe/SearchResults.pl?s=Tarenaya%20hassleriana&p=genome	Terrestrial plant
Moringa_oleifera	http://gigadb.org/dataset/101058	Terrestrial plant
Gossypium_arboreum	ftp://ftp.bioinfo.wsu.edu/species/Gossypium_arboreum/CRI-Updated_G.arboreum_A2genome/	Terrestrial plant
Gossypium_raimondii	ftp://ftp.bioinfo.wsu.edu/species/Gossypium_raimondii/BYU-Improved_G.raimondii/assembly/	Terrestrial plant
Gossypium_hirsutum	ftp://ftp.bioinfo.wsu.edu/species/Gossypium_hirsutum/CRI-ZM24_G.hirsutum_AD1genome/genes/	Terrestrial plant
Gossypium_barbadense	http://ibi.zju.edu.cn/cotton/	Terrestrial plant
Gossypium_turneri	ftp://ftp.bioinfo.wsu.edu/www.cottongen.org/Gossypium_turneri_D10/BYU_G.turneri_D10genome	Terrestrial plant
Theobroma_cacao	https://genome.jgi.doe.gov/portal/pages/dynamicOrganismDownload.jsf?organism=Tcacao	Terrestrial plant
Hibiscus_syriacus	https://ftp.ncbi.nlm.nih.gov/genomes/all/GCA/006/381/635/GCA_006381635.2_ASM638163v2/	Terrestrial plant
Hibiscus_cannabinus	ftp://download.big.ac.cn/gwh/Plants/Hibiscus_cannabinus_Kenaf_genome_of_Fuhong952_GWHACDB00000000/	Terrestrial plant
Corchorus_capsularis	http://plants.ensembl.org/info/website/ftp/index.html	Terrestrial plant
Corchorus_olitorius	https://www.ncbi.nlm.nih.gov/assembly/GCA_001974825.1	Terrestrial plant
Durio_zibethinus	https://genomevolution.org/CoGe/SearchResults.pl?s=Durio%20zibethinus&p=genome	Terrestrial plant
Bombax_ceiba	http://gigadb.org/dataset/100445	Terrestrial plant
Aquilaria_sinensis	http://gigadb.org/dataset/100702	Terrestrial plant
Eucalyptus_grandis	https://genome.jgi.doe.gov/portal/pages/dynamicOrganismDownload.jsf?organism=Egrandis	Terrestrial plant
Eucalyptus_camaldulensis	ftp://ftp.kazusa.or.jp/pub/eucaly/	Terrestrial plant
Punica_granatum	https://hardwoodgenomics.org/Genome-assembly/2509832	Terrestrial plant
Citrus_clementina	https://genome.jgi.doe.gov/portal/pages/dynamicOrganismDownload.jsf?organism=Cclementina	Terrestrial plant
Citrus_sinensis	https://genome.jgi.doe.gov/portal/pages/dynamicOrganismDownload.jsf?organism=Csinensis	Terrestrial plant
Citrus_medica	http://citrus.hzau.edu.cn/orange/download/index.php	Terrestrial plant
Citrus_ichangensis	http://citrus.hzau.edu.cn/orange/download/index.php	Terrestrial plant
Citrus_grandis	http://citrus.hzau.edu.cn/orange/download/index.php	Terrestrial plant
Atlantia_buxifolia	http://citrus.hzau.edu.cn/orange/download/index.php	Terrestrial plant
Sclerocarya_birrea	http://gigadb.org/dataset/101057	Terrestrial plant
Mangifera_indica	ftp://download.big.ac.cn/gwh/Plants/Mangifera_indica_mangoV1_GWHABLA00000000/	Terrestrial plant
Pistacia_vera	ftp://download.big.ac.cn/gwh/Plants/Pistacia_vera_PisVera1_GWHAAAP00000000/	Terrestrial plant
Acer_yangbiense	http://gigadb.org/dataset/100610	Terrestrial plant
Dimocarpus_longan	http://gigadb.org/dataset/100276	Terrestrial plant
Xanthoceras_sorbifolium	http://gigadb.org/dataset/view/id/100606/File_page/3	Terrestrial plant
Ceratophyllum_demersum	https://genomevolution.org/CoGe/GenomeInfo.pl?gid=56574	Aquatic plant
Non-Angiosperms_Species
Azolla_filiculoides	https://www.fernbase.org/	Aquatic plant
Salvinia_cucullata	https://www.fernbase.org/	Aquatic plant
