## Supplemental Table S2 for "An angiosperm *NLR* atlas reveals that *NLR* gene reduction is associated with ecological specialization and signal transduction component deletion"

### Sheet: Sheet1
Table S2. Gene number for NLR and EDS1 families identified form the 305 angiosperms.
Species	Order	Family	EDS1_count	SAG101_count	PAD4_count	All_EDS1_family	CNL_count	TNL_count	NRG1_count	ADR1_count	RNL_count	All_NLR
Amborella_trichopoda	Amborellales	Amborellaceae	2	1	0	3	89	15	1	0	1	105
Nymphaea_colorata	Nymphaeles	Nymphaeaceae	2	4	0	6	241	89	4	9	13	343
Nymphaea_thermarum			5	8	0	13	84	72	4	10	14	170
Euryale_ferox			9	10	0	19	40	73	4	14	18	131
Piper_nigrum	Piperales	Piperaceae	2	0	1	3	538	0	0	3	3	541
Liriodendron_chinense	Magnoliales	Magnoliaceae	1	0	1	2	324	0	0	1	1	325
Chimonanthus_salicifolius	Laurales	Calycanthaceae	1	0	2	3	186	0	0	3	3	189
Cinnamomum_kanehirae		Lauraceae	1	0	1	2	373	3	0	2	2	378
Persea_americana			1	0	0	1	21	0	0	0	0	21
Spirodela_polyrhiza	Alismatales	Araceae	0	0	0	0	81	0	0	0	0	81
Lemna_minor			0	0	0	0	11	0	0	0	0	11
Zostera_marina		Zosteraceae	0	0	0	0	41	0	0	0	0	41
Zostera_muelleri			0	0	0	0	108	0	0	0	0	108
Aegilops_tauschii	Poales	Poaceae	1	0	1	2	768	0	0	1	1	769
Brachypodium_distachyon			1	0	1	2	342	0	0	2	2	344
Hordeum_vulgare			1	0	1	2	433	0	0	1	1	434
Oryza_sativa			1	0	1	2	504	0	0	1	1	505
Oryza_nivara			1	0	1	2	452	0	0	1	1	453
Oryza_glaberrima			1	0	0	1	321	0	0	1	1	322
Oryza_brachyantha			1	0	1	2	284	0	0	1	1	285
Oryza_barthii			1	0	1	2	463	0	0	1	1	464
Oryza_glumipatula			1	0	1	2	434	0	0	1	1	435
Oryza_meridionalis			1	0	1	2	208	0	0	0	0	208
Oryza_longistaminata			1	0	1	2	638	0	0	1	1	639
Oryza_punctata			1	0	1	2	329	0	0	1	1	330
Oryza_rufipogon			1	0	1	2	455	0	0	1	1	456
Oryza_granulata			1	0	2	3	177	0	0	1	1	178
Leersia_perrieri			1	0	1	2	392	0	0	1	1	393
Phyllostachys_edulis			2	0	2	4	575	0	0	2	2	577
Olyra_latifolia			1	0	1	2	411	0	0	2	2	413
Raddia_guianensis			1	0	1	2	193	0	0	1	1	194
Guadua_angustifolia			2	0	1	3	1104	0	0	2	2	1106
Bonia_amplexicaulis			1	0	4	5	354	0	0	3	3	357
Triticum_aestivum			3	0	3	6	2295	0	0	3	3	2298
Triticum_urartu			1	0	1	2	537	0	0	1	1	538
Triticum_turgidum			2	0	2	4	1319	0	0	2	2	1321
Lolium_perenne			1	0	1	2	243	0	0	1	1	244
Eragrostis_tef			1	0	1	2	129	0	0	1	1	130
Eragrostis_curvula			1	0	1	2	759	0	0	1	1	760
Panicum_miliaceum			4	0	5	9	480	0	0	2	2	482
Puccinellia_tenuiflora			1	0	2	3	390	0	0	1	1	391
Setaria_italica			1	0	1	2	445	0	0	1	1	446
Sorghum_bicolor			1	0	1	2	324	0	0	1	1	325
Saccharum_spp_R570			1	0	1	2	168	0	0	0	0	168
Saccharum_spontaneum			1	0	1	2	764	0	0	3	3	767
Oropetium_thomaeum			1	0	1	2	34	0	0	1	1	35
Zea_mays			1	0	2	3	143	0	0	2	2	145
Zoysia_japonica			1	0	1	2	145	0	0	2	2	147
Zoysia_matrella			2	0	2	4	238	0	0	4	4	242
Zoysia_pacifica			1	0	1	2	182	0	0	2	2	184
Dichanthelium_oligosanthes			1	0	1	2	288	0	0	2	2	290
Cenchrus_americanus			1	0	1	2	359	0	0	1	1	360
Echinochloa_crus_galli			11	0	2	13	344	0	0	2	2	346
Ananas_comosus		Bromeliaceae	1	0	2	3	166	0	0	1	1	167
Ananas_bracteatus			1	0	2	3	142	0	0	1	1	143
Elaeis_guineensis	Arecales	Arecaceae	2	0	2	4	261	0	0	1	1	262
Phoenix_dactylifera			2	0	2	4	85	0	0	0	0	85
Cocos_nucifera			2	0	2	4	134	0	0	1	1	135
Daemonorops_jenkinsiana			2	0	3	5	534	0	0	2	2	536
Calamus_simplicifolius			2	0	2	4	397	0	0	2	2	399
Musa_acuminata	Zingiberales	Musaceae	1	0	2	3	108	0	0	1	1	109
Musa_balbisiana			1	0	2	3	88	0	0	1	1	89
Musa_itinerans			1	0	2	3	173	0	0	1	1	174
Musa_schizocarpa			1	0	2	3	63	0	0	1	1	64
Ensete_ventricosum			1	0	2	3	42	0	0	0	0	42
Phalaenopsis_equestris	Asparagales	Orchidaceae	1	0	1	2	61	0	0	1	1	62
Phalaenopsis_aphrodite			1	0	1	2	46	0	0	1	1	47
Dendrobium_catenatum			1	0	2	3	159	0	0	1	1	160
Apostasia_shenzhenica			0	0	1	1	13	0	0	1	1	14
Gastrodia_elata			0	0	0	0	5	0	0	0	0	5
Asparagus_officinalis		Asparagaceae	0	0	0	0	42	0	0	0	0	42
Asparagus_setaceus			1	0	0	1	78	0	0	0	0	78
Dioscorea_rotundata	Dioscoreales	Dioscoreaceae	1	0	0	1	166	0	0	1	1	167
Trichopus_zeylanicus			1	0	1	2	85	0	0	1	1	86
Nelumbo_nucifera	Proteales	Nelumbonaceae	3	1	2	6	123	5	2	3	5	133
Macadamia_integrifolia		Proteaceae	2	4	1	7	125	19	11	2	13	157
Aquilegia_coerulea	Ranunculales	Ranunculaceae	1	0	1	2	232	0	0	1	1	233
Macleaya_cordata		Papaveraceae	1	1	0	2	31	0	2	0	2	33
Eschscholzia_californica			1	1	0	2	108	9	1	1	2	119
Papaver_somniferum			0	0	0	0	71	0	0	0	0	71
Kingdonia_uniflora		Circaeasteraceae	0	0	0	0	138	0	0	0	0	138
Beta_vulgaris	Caryophyllales	Amaranthaceae	1	0	1	2	132	1	0	1	1	134
Beta_patula			1	0	1	2	118	1	0	1	1	120
Amaranthus_hypochondriacus			1	0	2	3	112	1	0	1	1	114
Chenopodium_quinoa			2	0	2	4	312	3	0	2	2	317
Chenopodium_pallidicaule			1	0	1	2	96	1	0	1	1	98
Spinacia_oleracea			1	0	1	2	122	1	0	2	2	125
Suaeda_aralocaspica			1	0	1	2	61	3	0	1	1	65
Simmondsia_chinensis		Simmondsiaceae	2	0	2	4	85	11	0	1	1	97
Fagopyrum_esculentum		Polygonaceae	1	0	1	2	212	3	0	3	3	218
Fagopyrum_tataricum			1	0	1	2	113	1	0	3	3	117
Dianthus_caryophyllus		Caryophyllaceae	1	0	1	2	198	2	0	1	1	201
Carnegiea_gigantea		Cactaceae	1	0	1	2	78	0	0	1	1	79
Malania_oleifera	Santalales	Olacaceae	1	1	1	3	79	12	3	1	4	95
Actinidia_chinensis	Ericales	Actinidiaceae	2	2	2	6	92	1	2	2	4	97
Actinidia_eriantha			2	2	2	6	158	31	2	2	4	193
Rhododendron_delavayi		Ericaceae	2	3	1	6	236	22	2	2	4	262
Rhododendron_williamsianum			2	1	1	4	84	1	2	1	3	88
Primula_veris		Primulaceae	1	1	0	2	4	2	2	0	2	8
Diospyros_oleifera		Ebenaceae	1	1	1	3	54	44	1	1	2	100
Diospyros_lotus			2	3	1	6	149	124	4	2	6	279
Camellia_sinensis		Theaceae	1	1	0	2	255	43	3	1	4	302
Camptotheca_acuminata	Cornales	Nyssaceae	1	1	2	4	140	3	4	2	6	149
Nyssa_sinensis			1	1	2	4	324	5	5	1	6	335
Genlisea_aurea	Lamiales	Lentibulariaceae	0	0	0	0	16	0	0	0	0	16
Utricularia_gibba			0	0	0	0	0	0	0	0	0	0
Utricularia_reniformis			0	0	0	0	42	0	0	0	0	42
Striga_asiatica		Orobanchaceae	1	0	1	2	88	0	0	1	1	89
Mimulus_guttatus		Phrymaceae	1	0	1	2	320	0	0	2	2	322
Sesamum_indicum		Pedaliaceae	1	0	2	3	170	0	0	1	1	171
Olea_europaea		Oleaceae	0	1	1	2	282	5	8	3	11	298
Boea_hygrometrica		Gesneriaceae	1	0	1	2	85	0	0	1	1	86
Handroanthus_impetiginosus		Bignoniaceae	1	0	0	1	205	3	0	1	1	209
Antirrhinum_majus		Plantaginaceae	1	1	1	3	231	23	1	1	2	256
Salvia_miltiorrhiza		Lamiaceae	2	0	2	4	104	0	0	1	1	105
Salvia_splendens			3	0	1	4	390	0	0	3	3	393
Tectona_grandis			2	1	2	5	318	3	1	1	2	323
Capsicum_annuum	Solanales	Solanaceae	1	2	1	4	287	16	1	1	2	305
Capsicum_chinense			1	2	0	3	669	50	2	2	4	723
Capsicum_baccatum			1	2	1	4	818	43	2	1	3	864
Petunia_axillaris			1	2	1	4	193	5	1	1	2	200
Petunia_inflata			1	2	1	4	352	6	1	1	2	360
Solanum_lycopersicum			1	2	1	4	222	31	1	1	2	255
Solanum_melongena			1	2	1	4	263	47	1	1	2	312
Solanum_pennellii			1	2	1	4	189	28	1	1	2	219
Solanum_tuberosum			4	10	2	16	376	68	1	2	3	447
Solanum_commersonii			1	4	1	6	357	9	0	1	1	367
Solanum_chacoense			1	2	1	4	712	61	3	1	4	777
Solanum_chilense			1	1	1	3	104	22	1	1	2	128
Ipomoea_trifida		Convolvulaceae	1	2	1	4	398	32	1	1	2	432
Ipomoea_nil			1	5	1	7	658	110	1	1	2	770
Ipomoea_batatas			1	3	1	5	551	120	3	2	5	676
Ipomoea_triloba			1	1	1	3	382	29	2	1	3	414
Cuscuta_campestris			0	0	0	0	16	0	0	0	0	16
Cuscuta_australis			0	0	0	0	15	0	0	0	0	15
Coffea_canephora	Gentianales	Rubiaceae	1	1	1	3	721	15	1	1	2	738
Chiococca_alba			1	1	2	4	603	3	4	1	5	611
Coffea_arabica			3	1	0	4	1816	20	1	2	3	1839
Gelsemium_sempervirens		Gelsemiaceae	1	0	1	2	318	0	0	1	1	319
Catharanthus_roseus		Apocynaceae	1	2	2	5	159	1	1	1	2	162
Calotropis_gigantea			1	0	0	1	103	0	0	1	1	104
Eucommia_ulmoides	Garryales	Eucommiaceae	1	4	1	6	114	12	5	1	6	132
Cynara_cardunculus	Asterales	Asteraceae	2	2	1	5	51	9	5	1	6	66
Mikania_micrantha			2	2	2	6	165	135	10	2	12	312
Erigeron_breviscapus			2	6	2	10	29	38	12	2	14	81
Helianthus_annuus			4	5	1	10	239	98	12	3	15	352
Taraxacum_kok_saghyz			2	2	2	6	65	79	10	2	12	156
Chrysanthemum_nankingense			5	8	1	14	281	116	10	1	11	408
Chrysanthemum_seticuspe			2	7	1	10	367	554	16	1	17	938
Platycodon_grandiflorus		Campanulaceae	10	3	1	14	99	12	3	3	6	117
Lonicera_japonica	Dipsacales	Caprifoliaceae	1	4	1	6	268	19	14	1	15	302
Daucus_carota	Apiales	Apiaceae	5	3	1	9	139	5	4	1	5	149
Coriandrum_sativum			5	3	1	9	122	62	4	3	7	191
Apium_graveolens			4	4	1	9	47	9	7	1	8	64
Panax_ginseng		Araliaceae	2	2	1	5	34	4	4	1	5	43
Rhodiola_crenulata	Saxifragales	Crassulaceae	1	0	0	1	41	5	0	0	0	46
Kalanchoe_fedtschenkoi			1	1	2	4	100	33	2	1	3	136
Sedum_album			1	1	0	2	28	16	0	0	2	46
Vitis_vinifera	Vitales	Vitaceae	5	6	1	12	377	50	17	1	18	445
Citrullus_lanatus	Cucurbitales	Cucurbitaceae	1	2	1	4	21	18	2	1	3	42
Cucumis_melo			1	2	1	4	39	33	2	1	3	75
Cucumis_sativus			1	1	3	5	39	27	2	1	3	69
Cucurbita_moschata			2	1	1	4	35	17	3	2	5	57
Cucurbita_maxima			2	1	1	4	19	6	3	2	5	30
Cucurbita_pepo			2	1	1	4	6	1	4	2	6	13
Cucurbita_argyrosperma			2	1	1	4	7	3	3	2	5	15
Siraitia_grosvenorii			0	2	2	4	21	35	2	0	2	58
Benincasa_hispida			1	1	1	3	45	25	2	1	3	73
Momordica_charantia			1	1	1	3	44	26	5	1	6	76
Lagenaria_siceraria			1	1	1	3	44	37	2	1	3	84
Datisca_glomerata		Datiscaceae	1	1	1	3	72	7	1	1	2	81
Begonia_fuchsioides		Begoniaceae	0	0	0	0	54	0	0	0	0	54
Abrus_precatorius	Fabales	Fabaceae	1	6	2	9	361	371	25	3	28	760
Cajanus_cajan			3	2	2	7	165	112	8	2	10	287
Cicer_arietinum			2	3	1	6	76	23	4	2	6	105
Cicer_reticulatum			2	2	1	5	75	27	3	2	5	107
Glycine_max			4	4	3	11	231	148	13	5	18	397
Glycine_soja			4	5	4	13	240	169	15	6	22	430
Lotus_japonicus			3	4	1	8	124	144	7	2	9	277
Medicago_truncatula			2	9	2	13	449	353	16	2	18	820
Phaseolus_vulgaris			2	1	2	5	227	103	8	2	10	340
Pisum_sativum			3	3	2	8	112	11	6	4	10	133
Vigna_radiata			1	0	2	3	59	24	5	1	6	89
Vigna_angularis			2	3	2	7	120	38	7	2	9	167
Vigna_unguiculata			2	3	2	7	250	185	8	2	10	445
Lablab_purpureus			1	0	2	3	54	18	5	1	6	78
Faidherbia_albida			2	3	2	7	142	74	6	1	7	223
Lupinus_angustifolius			2	2	2	6	37	9	5	1	6	52
Lupinus_albus			2	1	2	5	26	15	5	1	6	47
Trifolium_pratense			1	5	2	8	302	115	14	1	15	432
Trifolium_subterranum			1	1	0	2	231	123	9	6	15	369
Ammopiptanthus_nanus			3	2	2	7	50	54	5	1	6	110
Arachis_ipaensis			2	1	2	5	230	89	5	1	6	325
Arachis_hypogaea			4	2	4	10	355	298	10	1	11	664
Arachis_monticola			6	3	3	12	339	208	13	2	15	562
Spatholobus_suberectus			4	0	2	6	109	24	4	4	8	141
Glycyrrhiza_uralensis			3	2	2	7	146	114	6	1	7	267
Mimosa_pudica			2	4	2	8	128	137	6	0	6	271
Chamaecrista_fasciculata			2	2	1	5	125	92	2	1	3	220
Cercis_canadensis			1	4	0	5	343	102	3	1	4	449
Nissolia_schottii			2	2	2	6	135	90	4	2	6	231
Fragaria_vesca	Rosales	Rosaceae	1	3	1	5	152	84	33	1	34	270
Fragaria_ananassa			4	14	3	21	455	235	47	5	52	742
Fragaria_nilgerrensis			1	3	2	6	198	93	19	1	20	311
Potentilla_micrantha			3	7	1	11	161	3	25	2	27	191
Eriobotrya_japonica			4	7	1	12	311	360	23	3	26	697
Malus_domestica			5	9	1	15	288	204	27	3	30	522
Malus_baccata			5	4	2	11	214	191	26	5	31	436
Prunus_avium			2	1	1	4	251	123	6	1	7	381
Prunus_mume			2	3	2	7	227	231	11	1	12	470
Prunus_persica			3	3	1	7	225	149	12	1	13	387
Cerasus_yedoensis			3	0	3	6	540	278	17	3	20	838
Prunus_dulcis			2	2	1	5	214	140	11	1	12	366
Pyrus_bretschneideri			1	7	6	14	361	371	25	3	28	760
Pyrus_communis			5	3	1	9	180	213	20	4	24	417
Pyrus_betuleafolia			5	4	1	10	237	235	22	4	26	498
Rosa_multiflora			2	5	1	8	698	460	42	2	44	1202
Rosa_chinensis			1	8	1	10	141	97	8	1	9	247
Rubus_occidentalis			1	3	1	5	121	18	20	1	21	160
Dryas_drummondii			2	1	1	4	132	68	4	1	5	205
Morus_notabilis		Moraceae	1	1	1	3	110	31	2	2	4	145
Artocarpus_altilis			1	1	2	4	240	62	2	3	5	307
Artocarpus_heterophyllus			1	2	1	4	237	13	3	3	6	256
Ficus_erecta			2	2	0	4	857	146	14	4	18	1021
Cannabis_sativa		Cannabaceae	1	0	1	2	269	24	3	1	4	297
Ziziphus_jujuba		Rhamnaceae	1	8	1	10	583	215	10	1	11	809
Cladopus_chinensis	Malpighiales	Podostemaceae	0	0	0	0	17	0	0	0	0	17
Linum_usitatissimum		Linaceae	2	7	2	11	40	141	5	2	7	188
Kandelia_obovata		Rhizophoraceae	1	1	2	4	19	3	1	1	2	24
Populus_trichocarpa		Salicaceae	2	4	2	8	245	110	4	2	6	361
Populus_tremula			2	4	2	8	138	62	5	1	6	206
Populus_tremuloides			2	3	2	7	117	42	3	2	5	164
Populus_pruinosa			3	4	2	9	133	12	3	2	5	150
Populus_alba			3	5	2	10	72	2	8	2	10	84
Salix_brachista			2	0	3	5	128	15	6	2	8	151
Hevea_brasiliensis		Euphoribiaceae	2	1	2	5	890	251	5	2	7	1148
Jatropha_curcas			1	2	1	4	123	70	3	1	4	197
Manihot_esculenta			2	1	2	5	245	46	2	1	3	294
Ricinus_communis			1	1	1	3	111	45	3	1	4	160
Vernicia_fordii			1	1	2	4	240	112	3	1	4	356
Juglans_regia	Fagales	Juglandaceae	2	1	2	5	65	0	4	1	5	70
Carya_cathayensis			5	3	2	10	126	61	10	1	11	198
Carya_illinoinensis			3	1	2	6	61	25	0	1	1	87
Betula_pendula		Betulaceae	1	1	1	3	33	101	2	1	2	137
Alnus_glutinosa			2	2	1	5	268	109	3	1	4	381
Ostrya_chinensis			2	2	1	5	85	0	4	1	5	90
Ostrya_rehderiana			2	2	1	5	70	3	4	1	5	78
Casuarina_glauca		Casuarinaceae	4	5	1	10	168	262	11	1	12	442
Quercus_lobata		Fagaceae	5	15	1	21	646	368	36	1	37	1051
Quercus_suber			5	14	1	20	935	504	44	1	45	1484
Fagus_sylvatica			3	8	1	12	721	154	22	1	23	898
Castanea_mollissima			10	12	1	23	181	16	16	2	18	215
Averrhoa_carambola	Oxalidales	Oxalidaceae	1	1	0	2	134	51	2	2	4	189
Cephalotus_follicularis		Cephalotaceae	1	1	1	3	28	3	1	1	2	33
Carica_papaya	Brassicales	Caricaceae	1	1	1	3	38	10	1	1	2	50
Arabidopsis_lyrata		Brassicaceae	2	1	1	4	59	129	2	3	5	193
Arabidopsis_thaliana			2	1	1	4	54	107	2	3	5	166
Boechera_retrofracta			1	1	1	3	83	218	2	5	7	308
Brassica_juncea			7	7	4	18	137	140	15	10	25	302
Brassica_napus			6	8	8	22	146	319	15	7	22	487
Brassica_oleracea			3	5	4	12	101	230	11	6	17	348
Brassica_nigra			2	4	3	9	79	198	7	5	12	289
Camelina_sativa			3	4	4	11	169	432	5	10	15	616
Capsella_rubella			1	1	2	4	63	123	1	5	6	192
Capsella_bursa			2	2	4	8	92	162	2	7	9	263
Microthlaspi_erraticum			1	2	2	5	130	145	1	3	4	279
Eutrema_salsugineum			1	3	2	6	47	79	3	2	5	131
Raphanus_sativus			3	3	3	9	65	143	4	6	10	218
Raphanus_raphanistrum			3	4	7	14	64	111	5	5	10	185
Leavenworthia_alabamica			1	4	2	7	34	77	4	4	8	119
Sisymbrium_irio			2	3	1	6	79	128	2	3	5	212
Aethionema_arabicum			1	1	1	3	64	63	1	2	3	130
Cardamine_hirsuta			2	4	1	7	97	167	2	4	6	270
Barbarea_vulgaris			1	2	0	3	72	163	1	3	4	239
Tarenaya_hassleriana		Cleomaceae	1	1	1	3	34	20	1	1	2	56
Moringa_oleifera		Moringaceae	1	1	1	3	36	1	1	1	2	39
Gossypium_arboreum	Malvales	Malvaceae	0	1	1	2	218	49	1	2	3	270
Gossypium_raimondii			1	1	1	3	353	91	1	3	4	448
Gossypium_hirsutum			2	1	2	5	522	131	2	6	8	661
Gossypium_barbadense			2	2	2	6	580	129	2	5	7	716
Gossypium_turneri			1	1	1	3	200	7	2	2	4	211
Theobroma_cacao			1	1	2	4	281	23	1	1	2	306
Hibiscus_syriacus			4	1	8	13	290	76	1	9	10	376
Hibiscus_cannabinus			0	0	1	1	35	5	0	2	2	42
Corchorus_capsularis			0	1	3	4	120	6	1	1	2	128
Corchorus_olitorius			1	1	1	3	174	31	1	2	3	208
Durio_zibethinus			2	2	4	8	650	97	7	2	9	756
Bombax_ceiba			1	1	2	4	104	7	3	3	6	117
Aquilaria_sinensis		Tythraceae	1	1	1	3	162	2	1	1	2	166
Eucalyptus_grandis	Myrtales	Myrtaceae	7	13	0	20	400	402	0	1	1	803
Eucalyptus_camaldulensis			7	15	24	46	578	1197	12	3	15	1790
Punica_granatum		Lythraceae	2	3	2	7	130	101	4	2	6	237
Citrus_clementina	Sapindales	Rutaceae	4	2	1	7	296	130	2	1	3	429
Citrus_sinensis			2	2	1	5	413	110	3	3	6	529
Citrus_medica			2	1	1	4	80	1	2	1	3	84
Citrus_ichangensis			2	1	1	4	69	1	2	2	4	74
Citrus_grandis			3	2	2	7	129	0	2	1	3	132
Atlantia_buxifolia			1	1	1	3	97	31	2	1	3	131
Sclerocarya_birrea		Anacardiaceae	0	3	1	4	149	4	0	1	1	154
Mangifera_indica			1	2	1	4	102	1	4	3	7	110
Pistacia_vera			2	1	1	4	281	82	3	2	5	368
Acer_yangbiense		Sapindaceae	2	3	1	6	226	20	3	3	6	252
Dimocarpus_longan			1	2	3	6	507	52	5	4	9	568
Xanthoceras_sorbifolium			2	1	1	4	146	32	1	1	2	180
Ceratophyllum_demersum	Ceratophyllales	Ceratophyllaceae	0	0	0	0	25	0	0	0	0	25
