## Supplemental Table S3 for "An angiosperm *NLR* atlas reveals that *NLR* gene reduction is associated with ecological specialization and signal transduction component deletion"

### Sheet: syntenic blocks
Table S3. Intraspecies syntenic blocks containing NRG1 or SAG101 genes.
A. majus-S. polyrhiza						A. majus-S. indicum						T. cacao-C. chinensis
NRG1	A. majus_Chr8	S. polyrhiza_Chr2	S. polyrhiza_Chr8			NRG1	A. majus_Chr8	S. indicum_LG8	S. indicum_LG15			NRG1	T. cacao_Chr4	C. chinensis_Chr14
	Am08g22880	Spipo2G0115500	| |				Am08g23070	SIN_1019848	| |				Thecc.04G000800	Cladopus_012093-RA
	Am08g22890	| |	Spipo9G0027400				Am08g23080	| |	| |				Thecc.04G000900	| |
	Am08g22900	| |	| |				Am08g23090	| |	| |				Thecc.04G001000	| |
	Am08g22920	| |	| |				Am08g23100	| |	| |				Thecc.04G001100	| |
	Am08g22910	| |	| |				Am08g23110	| |	| |				Thecc.04G001200	| |
	Am08g22930	Spipo2G0116400	| |				Am08g23120	| |	| |				Thecc.04G001300	| |
	Am08g22940	| |	| |				Am08g23130	| |	| |				Thecc.04G001400	| |
	Am08g22950	| |	| |				Am08g23140	SIN_1019845	| |				Thecc.04G001500	| |
	Am08g22960	| |	Spipo9G0027600				Am08g23150	| |	| |				Thecc.04G001600	| |
	Am08g22970	| |	| |				Am08g23160	| |	| |				Thecc.04G001700	| |
	Am08g22980	| |	| |				Am08g23170	| |	SIN_1003692				Thecc.04G001800	| |
	Am08g23000	| |	| |				Am08g23180	SIN_1019844	SIN_1003690				Thecc.04G001900	| |
	Am08g22990	| |	Spipo9G0027800				Am08g23190	SIN_1019843	| |				Thecc.04G002100	| |
	Am08g23010	| |	Spipo9G0027900				Am08g23200	| |	| |				Thecc.04G002200	| |
	Am08g23020	| |	| |				Am08g23620	| |	| |				Thecc.04G002300	| |
	Am08g23030	| |	| |				Am08g23630	| |	SIN_1003687				Thecc.04G002400	| |
	Am08g23040	| |	| |				Am08g23640	| |	SIN_1003685				Thecc.04G002500	| |
	Am08g23050	| |	| |				Am08g23650	| |	| |				Thecc.04G002600	| |
	Am08g23060	| |	Spipo9G0028500				Am08g23660	| |	| |				Thecc.04G002700	| |
	Am08g23070	| |	| |				Am08g23670	| |	| |				Thecc.04G002800	| |
	Am08g23080	| |	| |				Am08g23680	| |	| |				Thecc.04G002900	Cladopus_012113-RA
	Am08g23090	| |	| |				Am08g23690	| |	| |				Thecc.04G003000	| |
	Am08g23100	| |	| |				Am08g23700	| |	| |				Thecc.04G003100	| |
	Am08g23110	| |	| |				Am08g23710	| |	| |				Thecc.04G003200	Cladopus_012116-RA
	Am08g23120	| |	| |				Am08g23720	| |	| |				Thecc.04G003300	| |
	Am08g23130	| |	| |				Am08g23730	| |	| |				Thecc.04G003400	| |
	Am08g23140	Spipo2G0117200	| |				Am08g23750	| |	| |				Thecc.04G003500	| |
	Am08g23150	| |	| |				Am08g23740	| |	| |				Thecc.04G003600	Cladopus_012119-RA
	Am08g23160	| |	| |				Am08g23760	SIN_1019842	| |				Thecc.04G003700	| |
	Am08g23170	Spipo2G0119700	| |				Am08g23770	| |	| |				Thecc.04G003800	| |
	Am08g23180	| |	| |				Am08g23780	| |	| |				Thecc.04G003900	Cladopus_012120-RA
	Am08g23190	| |	| |				Am08g23790	| |	| |				Thecc.04G004000	| |
	Am08g23200	| |	| |				Am08g23800	| |	| |				Thecc.04G004100	| |
	Am08g23620	| |	| |				Am08g23810	SIN_1019839	SIN_1003678				Thecc.04G004200	| |
	Am08g23630	| |	| |										Thecc.04G004300	| |
	Am08g23640	Spipo2G0120600	Spipo9G0028800										Thecc.04G004400	| |
													Thecc.04G004600	| |
													Thecc.04G004700	| |
													Thecc.04G004800	| |
													Thecc.04G004900	Cladopus_012146-RA
													Thecc.04G005000	| |
													Thecc.04G005100	| |
													Thecc.04G005200	| |
													Thecc.04G005300	| |
													Thecc.04G005400	| |
													Thecc.04G005500	| |
													Thecc.04G005600	| |
													Thecc.04G005700	| |
													Thecc.04G005800	| |
													Thecc.04G005900	| |
													Thecc.04G006000	| |
													Thecc.04G006100	| |
													Thecc.04G006200	| |
													Thecc.04G006300	| |
													Thecc.04G006400	| |
													Thecc.04G006500	| |
													Thecc.04G006600	Cladopus_012231-RA
SAG101	A. majus_Chr8	S. polyrhiza_Chr8				SAG101	A. majus_Chr8	S. indicum_LG8	S. indicum_LG15			SAG101	T. cacao_Chr4	C. chinensis_Chr26	C. chinensis_Chr23
	Am08g20250	Spipo10G0041700					Am08g20780	SIN_1006627	SIN_1007941				Thecc.01G049700	Cladopus_014344-RA	Cladopus_021582-RA
	Am08g20260	Spipo10G0041800					Am08g20770	| |	| |				Thecc.01G049800	| |	Cladopus_014124-RA
	Am08g20270	| |					Am08g20790	| |	| |				Thecc.01G049900	| |	| |
	Am08g20280	| |					Am08g20800	| |	| |				Thecc.01G050000	| |	| |
	Am08g20290	| |					Am08g20810	| |	| |				Thecc.01G050100	| |	| |
	Am08g20300	| |					Am08g20820	| |	| |				Thecc.01G050200	| |	| |
	Am08g20310	| |					Am08g20830	| |	| |				Thecc.01G050300	Cladopus_014363-RA	| |
	Am08g20320	| |					Am08g20840	| |	| |				Thecc.01G050400	| |	| |
	Am08g20330	| |					Am08g20850	| |	| |				Thecc.01G050500	| |	| |
	Am08g20340	| |					Am08g20860	| |	| |				Thecc.01G050600	| |	| |
	Am08g20350	| |					Am08g20870	| |	| |				Thecc.01G050700	| |	| |
	Am08g20360	| |					Am08g20880	SIN_1006625	| |				Thecc.01G050800	| |	| |
	Am08g20370	| |					Am08g20890	| |	SIN_1007942				Thecc.01G050900	| |	| |
	Am08g20380	| |					Am08g20900	| |	| |				Thecc.01G051000	| |	| |
	Am08g20390	| |					Am08g20910	SIN_1006623	SIN_1007943				Thecc.01G051100	| |	| |
	Am08g20400	| |					Am08g20920	SIN_1006622	SIN_1007944				Thecc.01G051200	| |	| |
	Am08g20410	| |					Am08g20930	SIN_1006620	| |				Thecc.01G051300	| |	| |
	Am08g20420	| |					Am08g20940	| |	SIN_1007950				Thecc.01G051400	| |	| |
	Am08g20430	| |					Am08g20950	| |	SIN_1007951				Thecc.01G051500	| |	| |
	Am08g20440	| |					Am08g20960	| |	| |				Thecc.01G051600	| |	| |
	Am08g20450	Spipo10G0042300					Am08g20970	SIN_1006616	SIN_1007953				Thecc.01G051700	| |	| |
	Am08g20460	| |					Am08g20990	SIN_1006615	SIN_1007955				Thecc.01G051800	| |	| |
	Am08g20470	| |											Thecc.01G051900	| |	| |
	Am08g20490	| |											Thecc.01G052000	Cladopus_014369-RA	Cladopus_014125-RA
	Am08g20480	| |											Thecc.01G052100	| |	| |
	Am08g20500	| |											Thecc.01G052200	| |	Cladopus_014126-RA
	Am08g20510	| |											Thecc.01G052300	| |	| |
	Am08g20520	| |											Thecc.01G052400	| |	| |
	Am08g20530	| |											Thecc.01G052500	| |	| |
	Am08g20540	| |											Thecc.01G052600	| |	| |
	Am08g20550	| |											Thecc.01G052700	Cladopus_014374-RA	| |
	Am08g20560	| |											Thecc.01G052900	| |	| |
	Am08g20570	| |											Thecc.01G053000	| |	| |
	Am08g20580	| |											Thecc.01G053100	| |	| |
	Am08g20590	| |											Thecc.01G053200	| |	| |
	Am08g20600	| |											Thecc.01G053300	| |	| |
	Am08g20610	| |											Thecc.01G053400	| |	| |
	Am08g20690	| |											Thecc.01G053500	| |	Cladopus_014132-RA
	Am08g20700	| |											Thecc.01G053600	| |	| |
	Am08g20710	| |											Thecc.01G053700	Cladopus_014376-RA	| |
	Am08g20720	| |											Thecc.01G053800	| |	| |
	Am08g20730	| |											Thecc.01G053900	| |	| |
	Am08g20740	| |											Thecc.01G054000	| |	| |
	Am08g20750	| |											Thecc.01G054100	| |	| |
	Am08g20760	Spipo10G0044600											Thecc.01G054200	Cladopus_022354-RA	| |
	Am08g20780	| |											Thecc.01G054300	| |	| |
	Am08g20770	| |											Thecc.01G054400	Cladopus_022357-RA	Cladopus_014135-RA
	Am08g20790	| |
	Am08g20800	| |
	Am08g20810	| |
	Am08g20820	| |
	Am08g20830	| |
	Am08g20840	| |
	Am08g20850	| |
	Am08g20860	| |
	Am08g20870	| |
	Am08g20880	| |
	Am08g20890	| |
	Am08g20900	| |
	Am08g20910	Spipo10G0044700
	Am08g20920	Spipo10G0044900
	Am08g20930	| |
	Am08g20940	Spipo10G0046000
