## Supplemental Table S4 for "An angiosperm *NLR* atlas reveals that *NLR* gene reduction is associated with ecological specialization and signal transduction component deletion"

### Sheet: Sheet1
Table S4. Intraspecies syntenic blocks containing genes from the conserved TNL lineage.
S. lycopersicum	A. thaliana	V. radiata	A. hypochondriacus
Chr5	Chr1	Chr7	Scaffold_3
Solyc05g006530.2.1	| |	| |	| |
Solyc05g006540.2.1	AT1G24190	Vradi07g05100.1	AH004696-RA
Solyc05g006550.2.1	AT1G27210	| |	AH004698-RA
Solyc05g006560.1.1	AT1G27200	Vradi07g05130.1	AH004699-RA
Solyc05g006570.1.1	AT1G27190	| |	| |
Solyc05g006580.2.1	| |	| |	AH004702-RA
Solyc05g006590.2.1	| |	Vradi07g05170.1	AH004703-RA
Solyc05g006600.1.1	| |	| |	| |
Solyc05g006610.2.1	| |	| |	AH004704-RA
Solyc05g006620.2.1	AT1G27170	Vradi07g05290.1	AH004705-RA
Solyc05g006630.2.1	| |	| |
Solyc05g006640.2.1	| |	Vradi07g05300.1
Solyc05g006650.2.1	| |	Vradi07g05320.1
Solyc05g006660.2.1	| |	Vradi07g05330.1
Solyc05g006670.1.1	| |	Vradi07g05340.1
Solyc05g006680.2.1	AT1G27120	Vradi07g05350.1
Solyc05g006690.2.1	| |	| |
Solyc05g006700.2.1	| |	| |
Solyc05g006710.2.1	| |	| |
Solyc05g006720.1.1	| |	| |
note:Solyc05g006630.2.1 and Solyc05g006620.2.1 are tandem duplicons.
