## Supplemental Table S5 for "An angiosperm *NLR* atlas reveals that *NLR* gene reduction is associated with ecological specialization and signal transduction component deletion"

### Sheet: TableS5
Table S5. The 23 orthogroups specific to five TNL-absent species identified by OrthoVenn2.
cluster1	GO Annotation: defense response
	Arabidopsis_thaliana|AT5G66890
	Arabidopsis_thaliana|AT5G66900
	Arabidopsis_thaliana|AT5G66910
	Solanum_lycopersicum|Solyc02g090380
	Olea_europaea|Oeu036817
	Glycine_max|Glyma.05G082400
	Olea_europaea|Oeu036793
	Olea_europaea|Oeu001181
	Glycine_max|Glyma.17G180100
	Glycine_max|Glyma.17G180000
	Glycine_max|Glyma.17G179500
	Glycine_max|Glyma.17G179400
	Glycine_max|Glyma.17G179200
	Glycine_max|Glyma.05G082500
	Glycine_max|Glyma.01G183300
	Glycine_max|Glyma.01G183400
	Glycine_max|Glyma.05G082200
	Glycine_max|Glyma.11G058900
	Glycine_max|Glyma.17G180300
	Olea_europaea|Olea_europaea_Oeu005309
	Olea_europaea|Olea_europaea_Oeu036802
	Olea_europaea|Olea_europaea_Oeu036806
	Olea_europaea|Olea_europaea_Oeu036715
	Olea_europaea|Olea_europaea_Oeu036816
	Olea_europaea|Olea_europaea_Oeu036791
	Eschscholzia_californica|Eca_sc061016.1_g0010.1
cluster2	GO Annotation: positive regulation of leaf senescence
	Arabidopsis_thaliana|AT5G14930
	Solanum_lycopersicum|Solyc02g069400
	Olea_europaea|Oeu029382
	Glycine_max|Glyma.19G013200
	Eschscholzia_californica|Eca_sc003174.1_g0100.1
	Glycine_max|Glyma.13G069000
	Glycine_max|Glyma.13G069600
	Glycine_max|Glyma.13G069800
	Solanum_lycopersicum|Solyc02g067660
cluster3	GO Annotation: signal transduction
	Arabidopsis_thaliana|AT1G27170
	Arabidopsis_thaliana|AT1G27180
	Solanum_lycopersicum|Solyc05g006620
	Olea_europaea|Oeu030566
	Glycine_max|Glyma.01G039000
	Eschscholzia_californica|Eca_sc000797.1_g1770.1
	Olea_europaea|Oeu040021.1
	Glycine_max|Glyma.08G293600
	Eschscholzia_californica|Eca_sc000797.1_g1780.1
	Solanum_lycopersicum|Solyc05g006630
cluster4	GO Annotation: DNA-binding transcription factor activity
	Arabidopsis_thaliana|AT2G33720
	Glycine_max|Glyma.04G143300
	Glycine_max|Glyma.04G156400
	Glycine_max|Glyma.06G207800
	Glycine_max|Glyma.10G103500
	Solanum_lycopersicum|Solyc08g075900
	Olea_europaea|Olea_europaea_Oeu040805
	Glycine_max|Glyma.08G327800
	Eschscholzia_californica|Eca_sc035757.1_g0110.1
	Glycine_max|Glyma.08G327600
cluster5	GO Annotation: fatty acid beta-oxidation
	Eschscholzia_californica|Eca_sc002915.1_g0440.1
	Arabidopsis_thaliana|AT5G47720
	Solanum_lycopersicum|Solyc04g015100
	Olea_europaea|Olea_europaea_Oeu044436
	Glycine_max|Glyma.17G005300
	Glycine_max|Glyma.07G268550
cluster6	GO Annotation: protein serine/threonine kinase activity
	Solanum_lycopersicum|Solyc01g103430
	Glycine_max|Glyma.12G166100
	Eschscholzia_californica|Eca_sc017768.1_g0010.1
	Arabidopsis_thaliana|AT1G09840
	Olea_europaea|Olea_europaea_Oeu010210
cluster7	N/A
	Arabidopsis_thaliana|AT5G35732
	Arabidopsis_thaliana|AT2G04795
	Solanum_lycopersicum|Solyc07g006590
	Glycine_max|Glyma.14G039800
	Eschscholzia_californica|Eca_sc003758.1_g1780.1
	Olea_europaea|Olea_europaea_Oeu029950
	Glycine_max|Glyma.02G276100
	Glycine_max|Glyma.13G073800
cluster8	N/A
	Arabidopsis_thaliana|AT5G55110
	Arabidopsis_thaliana|AT4G26880
	Solanum_lycopersicum|Solyc05g050730
	Olea_europaea|Olea_europaea_Oeu039200
	Arabidopsis_thaliana|AT1G50720
	Olea_europaea|Olea_europaea_Oeu028003
	Glycine_max|Glyma.18G092400
	Solanum_lycopersicum|Solyc06g073220
	Glycine_max|Glyma.08G320000
	Eschscholzia_californica|Eca_sc001941.1_g0940.1
cluster9	GO Annotation: regulation of transcription, DNA-templated
	Arabidopsis_thaliana|AT2G47270
	Solanum_lycopersicum|Solyc06g009510
	Olea_europaea|Olea_europaea_Oeu038038
	Glycine_max|Glyma.20G175000
	Olea_europaea|Olea_europaea_Oeu008480
	Solanum_lycopersicum|Solyc01g079270
	Eschscholzia_californica|Eca_sc011255.1_g0010.1
	Olea_europaea|Olea_europaea_Oeu044737
	Eschscholzia_californica|Eca_sc194624.1_g0640
	Glycine_max|Glyma.10G217100
cluster10	GO Annotation: lignin biosynthetic process
	Arabidopsis_thaliana|AT4G26220
	Solanum_lycopersicum|Solyc03g032220
	Olea_europaea|Olea_europaea_Oeu018436
	Glycine_max|Glyma.05G223400
	Eschscholzia_californica|Eca_sc014153.1_g0030.1
	Solanum_lycopersicum|Solyc04g063210
cluster11	GO Annotation: response to wounding
	Arabidopsis_thaliana|AT3G19690
	Solanum_lycopersicum|Solyc01g106610
	Glycine_max|Glyma.13G252400
	Glycine_max|Glyma.13G252300
	Glycine_max|Glyma.13G252000
	Glycine_max|Glyma.13G251700
	Glycine_max|Glyma.13G251600
	Glycine_max|Glyma.15G062800
	Olea_europaea|Olea_europaea_Oeu008565
	Eschscholzia_californica|Eca_sc194599.1_g0760.1
cluster12	GO Annotation: transmembrane transporter activity
	Arabidopsis_thaliana|AT1G60050
	Arabidopsis_thaliana|AT1G70260
	Solanum_lycopersicum|Solyc04g025750
	Olea_europaea|Olea_europaea_Oeu039484
	Glycine_max|Glyma.06G123200
	Eschscholzia_californica|Eca_sc003094.1_g0380.1
	Glycine_max|Glyma.06G123300
	Solanum_lycopersicum|Solyc05g005870
cluster13	GO Annotation: proteolysis involved in cellular protein catabolic process
	Solanum_lycopersicum|Solyc06g017860
	Eschscholzia_californica|Eca_sc194579.1_g0290.1
	Solanum_lycopersicum|Solyc06g074850
	Arabidopsis_thaliana|AT5G22980
	Arabidopsis_thaliana|AT3G45010
	Olea_europaea|Olea_europaea_Oeu029889
	Glycine_max|Glyma.12G177900
	Glycine_max|Glyma.13G322600
cluster14	Q56WF8
	Arabidopsis_thaliana|AT2G37000
	Solanum_lycopersicum|Solyc00g084870
	Olea_europaea|Olea_europaea_Oeu025151
	Glycine_max|Glyma.10G057400
	Olea_europaea|Olea_europaea_Oeu016980
	Glycine_max|Glyma.13G144100
	Solanum_lycopersicum|Solyc09g008030
	Eschscholzia_californica|Eca_sc005729.1_g0060.1
cluster15	GO Annotation: UDP-glycosyltransferase activity
	Solanum_lycopersicum|Solyc12g042600
	Glycine_max|Glyma.03G187000
	Eschscholzia_californica|Eca_sc020320.1_g0430.1
	Arabidopsis_thaliana|AT2G36790
	Solanum_lycopersicum|Solyc06g072870
	Olea_europaea|Olea_europaea_Oeu038878
	Glycine_max|Glyma.03G186900
cluster16	GO Annotation: xyloglucan metabolic process
	Olea_europaea|Olea_europaea_Oeu058840
	Arabidopsis_thaliana|AT4G30270
	Eschscholzia_californica|Eca_sc008658.1_g1860.1
	Solanum_lycopersicum|Solyc03g093080.2.1
	Eschscholzia_californica|Eca_sc184850.1_g0010.1
	Glycine_max|Glyma.17G065200
	Glycine_max|Glyma.17G065000
cluster17	GO Annotation: response to oxidative stress
	Arabidopsis_thaliana|AT2G31570
	Solanum_lycopersicum|Solyc06g073460
	Olea_europaea|Olea_europaea_Oeu036979
	Glycine_max|Glyma.05G240100
	Eschscholzia_californica|Eca_sc013331.1_g0010.1
	Olea_europaea|Olea_europaea_Oeu059588
cluster18	GO Annotation: integral component of membrane
	Glycine_max|Glyma.17G139500
	Eschscholzia_californica|Eca_sc049015.1_g0660.1
	Arabidopsis_thaliana|AT1G12100
	Solanum_lycopersicum|Solyc08g078940
	Olea_europaea|Olea_europaea_Oeu006286
	Olea_europaea|Olea_europaea_Oeu026493
cluster19	GO Annotation: systemic acquired resistance
	Olea_europaea|Olea_europaea_Oeu006218
	Arabidopsis_thaliana|AT1G03230.1
	Solanum_lycopersicum|Solyc09g065000
	Glycine_max|Glyma.03G151900
	Eschscholzia_californica|Eca_sc001365.1_g0870.1
	Eschscholzia_californica|Eca_sc183485.1_g0020.1
cluster20	GO Annotation: seed development
	Arabidopsis_thaliana|AT4G15802
	Solanum_lycopersicum|Solyc12g099570
	Olea_europaea|Olea_europaea_Oeu026313
	Glycine_max|Glyma.03G213100
	Eschscholzia_californica|Eca_sc194610.1_g0990.1
	Olea_europaea|Olea_europaea_Oeu027727
cluster21	N/A
	Arabidopsis_thaliana|AT1G09794
	Solanum_lycopersicum|Solyc01g103770
	Olea_europaea|Olea_europaea_Oeu045939
	Eschscholzia_californica|Eca_sc035757.1_g0100.1
	Glycine_max|Glyma.17G000900
cluster22	N/A
	Solanum_lycopersicum|Solyc10g005020
	Eschscholzia_californica|Eca_sc194602.1_g1350.1
	Eschscholzia_californica|Eca_sc194465.1_g0080.1
	Arabidopsis_thaliana|AT3G61920
	Olea_europaea|Oeu064420.1
	Glycine_max|Glyma.07G050100
	Olea_europaea|Oeu022736.1
	Glycine_max|Glyma.03G260700
	Glycine_max|Glyma.16G018800
	Glycine_max|Glyma.19G259600
cluster23	N/A
	Arabidopsis_thaliana|AT5G51890
	Solanum_lycopersicum|Solyc03g006810
	Olea_europaea|Olea_europaea_Oeu030140
	Glycine_max|Glyma.09G148600
	Eschscholzia_californica|Eca_sc047608.1_g0050.1
