## Supplemental Table S6 for "An angiosperm *NLR* atlas reveals that *NLR* gene reduction is associated with ecological specialization and signal transduction component deletion"

### Sheet: Sheet1
Table S6. Expression change of potential TNL signal transduction components in A. thaliana after infection by TNL-recognized pathogens.
Gene expressioin chenge in Col-0 treated with Pseudomonas syringae DC3000 or MgCl2 (Yang et al., 2017)
Gene	Fold_Change	P-Value
AT2G33720.1	1	-0.767212
AT5G35732.1	-3.80939	0.11396
AT2G04795.1	1.05505	0.849986
AT2G47270.1	3.52108	-0.652678
AT1G09794.1	-2.08734	0.119767
AT3G61920.1	-9.40778	0.269075
Gene expressioin level in Col-0 treated with Hyaloperonospora arabidopsidis (Asai et al., 2014)
Gene	Mock 1 dpi	Mock 3 dpi	Mock 5 dpi	Emoy2 1 dpi	Emoy 3 dpi	Emoy 5 dpi
AT2G33720	0.0752756	0.145598	0.420606	0.449868	0.19978	0.293983
AT5G35732	2.73252	2.84494	3.24431	3.05752	2.2771	2.82767
AT2G04795	1.4952	2.77246	3.29629	3.14279	2.58841	2.68945
AT2G47270	4.65897	5.34217	7.07021	3.86954	11.7452	10.4457
AT1G09794	1.82793	2.76939	2.55691	2.36451	3.48893	2.8684
AT3G61920	0.914529	0.543291	0.420217	2.01583	0.299069	0.329177
note: Expression levels are represented as TPM (tags per million) of total reads aligned to Arabidopsis genome.
References:	Yang L, Teixeira PJ, Biswas S, et al. (2017) Pseudomonas syringae Type III Effector HopBB1 Promotes Host Transcriptional Repressor Degradation to Regulate Phytohormone Responses and Virulence. Cell Host Microbe 21: 156-168
	Asai S, Rallapalli G, Piquerez SJM, et al. (2014) Expression Profiling during Arabidopsis/Downy Mildew Interaction Reveals a Highly-Expressed Effector That Attenuates Responses to Salicylic Acid. Plos Pathogens 10: e1004443
