## Supplemental Table S7 for "An angiosperm *NLR* atlas reveals that *NLR* gene reduction is associated with ecological specialization and signal transduction component deletion"

### Sheet: fern'NLR
Table S7. NLR genes identified from ferns genome.
Azolla_filiculoides
Azfi_s0292.g063388
Salvinia_cucullata
Sacu_v1.1_s0268.g026982
Sacu_v1.1_s0153.g023510
Sacu_v1.1_s0074.g017289
Sacu_v1.1_s0071.g016835
Sacu_v1.1_s0033.g011092
Sacu_v1.1_s0012.g005551
Sacu_v1.1_s0011.g005271
Sacu_v1.1_s0011.g005265
